# Segregation between an ornamental and a disease driver gene provides insights into pigment cell regulation

**DOI:** 10.1101/2024.05.20.595041

**Authors:** Erika Soria, Qiusheng Lu, Will Boswell, Kang Du, Yanting Xing, Mikki Boswell, Korri S Weldon, Zhao Lai, Markita Savage, Manfred Schartl, Yuan Lu

## Abstract

Genetic interactions are adaptive within a species. Hybridization can disrupt such species-specific genetic interactions and creates novel interactions that alter the hybrid progeny overall fitness. Hybrid incompatibility, which refers to degenerative genetic interactions that decrease the overall hybrid survival, is one of the results from combining two diverged genomes in hybrids. The discovery of spontaneous lethal tumorigenesis and underlying genetic interactions in select hybrids between diverged *Xiphophorus* species showed that lethal pathological process can result from degenerative genetic interactions. Such genetic interactions leading to lethal phenotype are thought to shield gene flow between diverged species. However, hybrids between certain *Xiphophorus* species do not develop such tumors. Here we report the identification of a locus residing in the genome of one *Xiphophorus* species that represses an oncogene from a different species. Our finding provides insights into normal and pathological pigment cell development, regulation and molecular mechanism in hybrid incompatibility.

**Significance:** The Dobzhansky–Muller model states epistatic interactions occurred between genes in diverged species underlies hybrid incompatibility. There are a few vertebrate interspecies hybrid cases that support the Dobzhansky–Muller model. This study reports a fish hybrid system where incompatible genetic interactions are involved in neuronal regulation of pigment cell biology, and also identified a novel point of regulation for pigment cells.
