## Supplemental Figure and Tables for "Segregation between an ornamental and a disease driver gene provides insights into pigment cell regulation": Sup.table.1 X.mac_X.hel.xlsx

### Sheet: paper
X.hellerii x (X. maculatus x X.hellerii)
pedigree	Dr -	Sd -	Dr	Sd	note
11184	0	0	5	5	2008-11-06
11184	0	0	2	2	2008-12-09
11184	6	6	2	2	2009-04-27
11184	3	3	4	4	2009-06-09
11314	2	2	6	6	2009-09-11
11314	15	15	17	17	2009-10-13
11314	0	0	1	1	2010-01-08
11314	7	7	4	4	2010-06-17
11314	1	1	0	0	2010-08-06
11526	2	2	4	4	2010-11-02
11526	2	2	2	2	2001-12-10
11527	2	2	2	2	2010-11-02
11528	0	0	2	2	2010-11-05
11528	5	5	5	5	2010-12-14
11528	1	1	3	3	2011-02-01
11528	2	2	6	6	2011-02-28
11559	1	1	1	1	2010-12-15
11559	4	4	5	5	2011-01-19
11559	0	0	5	5	2011-04-04
11559	1	1	1	1	2011-08-24
11660	0	0	2	2	2011-06-28
11660	2	2	0	0	2011-08-09
11660	0	0	1	1	2012-01-04
11662	1	1	4	4	2011-07-14
11668	1	1	5	5	2011-07-27
11668	1	1	5	5	2011-09-13
11669	2	2	2	2	2011-07-28
11672	0	0	1	1	2011-08-09
11935	2	2	6	6	2013-06-19
11935	0	0	1	1	2013-07-22
11935	4	4	8	8	2013-08-25
11935	0	0	1	1	2013-11-14
11935	0	0	1	1	2013-12-25
11949	0	0	1	1	2013-07-06
11949	8	8	9	9	2013-08-06
11949	12	12	8	8	2013-09-10
11949	3	3	7	7	2013-10-20
11949	12	12	14	14	2013-11-25
11949	0	0	2	2	2014-01-05
11949	2	2	4	4	2014-02-10
11949	4	4	13	13	2014-03-24
11949	1	1	1	1	2014-04-28
11960	3	3	4	4	2013-08-01
11960	2	2	2	2	2013-09-12
11963	0	0	1	1	2013-08-11
11963	6	6	5	5	2013-08-25
11963	3	3	6	6	2013-10-04
11963	12	12	17	17	2013-11-13
12299	5	5	10	10	2015-06-19
12299	10	10	8	8	2015-07-23
12299	2	2	8	8	2015-09-04
12299	1	1	1	1	2015-11-02
12307	6	6	6	6	2015-06-26
12307	6	6	6	6	2015-08-04
12329	0	0	2	2	2015-08-14
12329	1	1	3	3	2015-09-18
12330	2	2	5	5	2015-08-14
12330	13	13	8	8	2015-09-21
12330	1	1	1	1	2015-11-02
12367	2	2	2	2	2015-10-24
12790	6	6	7	7	2018-05-29
12790	4	4	6	6	2018-08-06
12830	5	5	8	8	2018-08-05
12830	0	0	1	1	2008-09-11
