## Supplemental Figure and Tables for "Segregation between an ornamental and a disease driver gene provides insights into pigment cell regulation": Sup.table.2 X.mac_X.cou.xlsx

### Sheet: paper
X.couchianus x (X. maculatus x X.couchianus)
pedigree	Dr -	Sd -	Dr	Sd	note
12310	4	4	5	0	2015-07-04
12310	7	7	9	0	2015-09-17
12310	2	2	1	0	2016-02-29
12322	4	4	4	0	2015-12-26
12322	6	6	7	0	2016-03-14
12322	7	7	7	0	2016-04-19
12513	0	0	1	0	2016-11-16
12513	1	1	2	0	2017-01-02
12513	2	2	3	0	2017-04-13
12513	1	1	0	0	2017-06-27
12513	0	0	1	0	2017-08-01
12573	8	8	6	0	2017-05-03
12573	6	6	5	0	2017-06-07
12573	8	8	7	0	2017-07-15
12573	1	1	1	0	2017-08-24
12855	2	2	2	0	2018-11-12
12855	6	6	7	0	2018-12-18
12855	5	5	3	0	2019-01-28
12855	6	6	5	0	2019-03-08
12855	3	3	5	0	2019-04-17
12869	3	3	3	0	2018-12-10
12996	1	1	2	0	2019-06-12
12996	1	1	1	0	2019-10-01
12310	5	5	5	0	2015-08-10
12310	4	4	1	0	2015-10-24
12310	1	1	4	0	2015-12-05
12310	2	2	3	0	2016-01-18
12322	6	6	8	0	2015-08-02
12322	4	4	3	0	2015-09-06
12322	5	5	5	0	2015-10-12
12322	4	4	2	0	2016-02-08
12338	4	4	2	0	2015-08-31
12338	8	8	2	0	2015-09-30
12855	7	7	8	0	2019-05-24
12996	1	1	3	0	2019-07-15
12996	2	2	4	0	2019-08-22
13005	5	5	2	0	2019-07-11
