## Supplemental Figure and Tables for "Segregation between an ornamental and a disease driver gene provides insights into pigment cell regulation": Sup.table.3 metadata.xlsx

### Sheet: Sup.table.3 metadata
FishID	SpotDorsal	DorsalRed
1	0	0
2	0	0
3	0	0
4	0	0
5	0	0
6	0	1
7	0	1
8	0	1
9	0	1
11	0	0
12	0	0
15	0	0
16	0	1
17	0	0
18	0	1
19	0	1
20	0	0
21	0	0
24	0	1
25	0	1
27	0	1
28	0	1
29	0	0
30	0	0
31	0	0
32	0	0
33	0	0
34	0	1
35	0	1
36	0	1
37	0	0
38	0	1
39	0	1
40	0	1
41	0	1
42	0	1
43	0	1
44	0	1
45	0	1
46	0	1
47	0	1
49	0	0
50	0	1
51	0	0
52	0	1
53	0	1
54	0	0
55	0	1
58	0	1
60	0	0
61	0	1
62	0	1
63	0	1
64	0	1
65	0	0
66	0	1
67	0	1
68	0	1
69	0	0
70	0	1
71	0	0
72	0	0
73	0	0
74	0	0
75	0	0
76	0	1
77	0	1
78	0	1
79	0	0
80	0	0
81	0	1
82	0	1
83	0	0
84	0	1
85	0	1
86	0	1
87	0	1
88	0	1
89	0	1
91	0	1
92	0	1
93	0	1
95	0	0
96	0	0
97	0	0
98	0	0
99	0	1
100	0	1
101	0	1
102	0	0
108	0	1
109	0	1
110	0	1
111	0	1
56	0	1
10	1	1
23	1	1
48	1	1
13	1	1
14	1	1
22	1	1
26	1	1
57	1	1
59	1	1
94	1	1
